# Live-cell single particle tracking of PRC1 reveals a highly dynamic system with low target site occupancy

**DOI:** 10.1101/2020.04.25.061358

**Authors:** Miles K. Huseyin, Robert J. Klose

**Affiliations:** Department of Biochemistry, University of Oxford, Oxford, United Kingdom

## Abstract

Polycomb repressive complex 1 (PRC1) is an essential chromatin-based repressor of gene transcription. However, how PRC1 engages with chromatin to identify its target genes and achieve gene repression remains poorly defined, representing a major hurdle to our understanding of Polycomb system function. Here we use genome engineering and single particle tracking to dissect how PRC1 binds to chromatin in live mouse embryonic stem cells. We reveal that PRC1 is highly dynamic, with only a small fraction stably interacting with chromatin. By integrating subunit-specific dynamics, chromatin binding, and abundance measurements, we discover that PRC1 exhibits surprisingly low occupancy at target sites. Furthermore, we employ perturbation approaches to uncover how specific components of PRC1 define its kinetics and chromatin binding. Together, these discoveries provide a quantitative understanding of chromatin binding by PRC1 in live cells, and suggests that chromatin modification, as opposed to PRC1 complex occupancy, is central to gene repression.
