## Supplementary material for "Live-cell single particle tracking of PRC1 reveals a highly dynamic system with low target site occupancy": Table S1

### Sheet: Table S1
	Table S1. Summary of calculated numbers of molecules, bound fractions, fractions of observed binding events which were stable, and stable binding times for this study.
	Related to Materials and Methods
	Values are given with +/- standard deviation (numbers of molecules) or SEM (bound fraction, stable fraction, stable binding times) where appropriate. Nuclear volume used to calculate nuclear concentration was determined from segmented nuclei as 920 µm3.
	Protein	Molecules per cell		Nuclear concentration (nM)	Bound fraction	Bound molecules	Stable fraction of observed binding events	Stable binding time (s)
		In-gel fluorescence	Fluorescence microscopy
	RING1B	63200 +/- 8400	standard	113	0.20 +/- 0.01	12000	0.38 +/- 0.02	> 100
	PCGF1	5200 +/- 3600	7200 +/- 1400	9.4	0.26 +/- 0.01	1400	0.44 +/- 0.03	> 100
	PCGF2	25600 +/- 4800	33500 +/- 8800	46	0.18 +/- 0.007	4600	0.44 +/- 0.02	> 100
	PCGF3	2800 +/- 1500	3500 +/- 900	5	0.13 +/- 0.008	360	0.28 +/- 0.05	40 +/- 10
	PCGF6	14000 +/- 2800	15800 +/- 3100	25	0.16 +/- 0.009	2300	0.35 +/- 0.04	50 +/- 20
	CBX7	19000 +/- 2800	18800 +/- 5800	34	0.18 +/- 0.007	3400	0.50 +/- 0.03	> 100
	RYBP	29600 +/- 4500	28500 +/- 8300	53	0.13 +/- 0.008	3900	0.44 +/- 0.03	30 +/- 5
